# Choice of assembly software has a critical impact on virome characterisation

**DOI:** 10.1101/479105

**Authors:** Thomas D.S. Sutton, Adam G. Clooney, Feargal J. Ryan, R. Paul Ross, Colin Hill

## Abstract

**Background:** The viral component of microbial communities play a vital role in driving bacterial diversity, facilitating nutrient turnover and shaping community composition. Despite their importance, the vast majority of viral sequences are poorly annotated and share little or no homology to reference databases. As a result, investigation of the viral metagenome (virome) relies heavily on *de novo* assembly of short sequencing reads to recover compositional and functional information. Metagenomic assembly is particularly challenging for virome data, often resulting in fragmented assemblies and poor recovery of viral community members. Despite the essential role of assembly in virome analysis and difficulties posed by these data, current assembly comparisons have been limited to subsections of virome studies or bacterial datasets.

**Design:** This study presents the most comprehensive virome assembly comparison to date, featuring 16 metagenomic assembly approaches which have featured in human virome studies. Assemblers were assessed using four independent virome datasets, namely; simulated reads, two mock communities, viromes spiked with a known phage and human gut viromes.

**Results:** Assembly performance varied significantly across all test datasets, with SPAdes (meta) performing consistently well. Performance of MIRA and VICUNA varied, highlighting the importance of using a range of datasets when comparing assembly programs. It was also found that while some assemblers addressed the challenges of virome data better than others, all assemblers had limitations. Low read coverage and genomic repeats resulted in assemblies with poor genome recovery, high degrees of fragmentation and low accuracy contigs across all assemblers. These limitations must be considered when setting thresholds for downstream analysis and when drawing conclusions from virome data.
