## Supplementary material for "Choice of assembly software has a critical impact on virome characterisation"

### Sheet: Supplementary Table 1
	indels vs Abundance			mismatch vs Abundance			misassemblies vs Abundance			indels vs GF *			mismatch vs GF *			misassemblies vs GF *			Abundance vs GF *			Abundance vs Num.Contigs
	pval	padj	Corr coeff	pval	padj	Corr coeff	pval	padj	Corr coeff	pval	padj	Corr coeff	pval	padj	Corr coeff	pval	padj	Corr coeff	pval	padj	Corr coeff	pval	padj	Corr coeff
ABySS (k-mer 127)	0.0224237	0.0392415	0.106322	1.08831e-11	1.52363e-11	-0.309481	3.84094e-06	1.34433e-05	0.213265	0.027713	0.0387981	0.102534	5.68076e-09	7.23006e-09	-0.267118	0.000221905	0.000776669	0.171179	4.65821e-14	4.65821e-14	0.308275	3.60492e-14	5.04688e-14	-0.309571
ABySS (k-mer 63)	0.000462974	0.000925948	0.164568	2.12199e-06	2.70072e-06	-0.221592	0.430036	0.430036	0.0373325	0.0375994	0.0478538	0.0981599	8.87599e-10	1.24264e-09	-0.284032	0.698699	0.70919	0.0183168	4.06292e-18	4.37545e-18	0.351905	0.00189019	0.00203558	-0.129644
CLC	3.27343e-24	4.5828e-23	-0.408474	2.85797e-72	1.33372e-71	-0.660252	2.31006e-07	1.07803e-06	-0.21515	4.66165e-19	6.52631e-18	-0.362584	2.8321e-154	3.96494e-153	-0.843	0.000615443	0.00172324	-0.143397	1.0541e-74	4.91913e-74	0.666409	5.38958e-46	1.25757e-45	-0.547233
Geneious	0.0291772	0.0422745	-0.111611	0.00450648	0.00485313	-0.145031	1.02794e-08	7.19555e-08	0.287696	0.00104563	0.00162653	-0.167082	1.29983e-06	1.51647e-06	-0.244653	8.11973e-09	1.13676e-07	0.289615	4.72182e-26	6.00959e-26	0.421584	0.42993	0.42993	-0.0330661
IDBA UD	5.10214e-22	3.57149e-21	-0.391102	8.84771e-100	1.23868e-98	-0.742701	7.83348e-06	2.19337e-05	-0.187124	1.025e-10	3.5875e-10	-0.26799	7.46235e-65	1.49247e-64	-0.634867	0.0108546	0.0217092	-0.107286	2.84002e-45	4.97003e-45	0.543492	7.47149e-22	1.16223e-21	-0.386793
MEGAHIT	2.03551e-14	7.12428e-14	-0.314542	2.10722e-48	5.90023e-48	-0.562647	0.0369124	0.0430644	-0.0878922	6.86578e-18	4.80605e-17	-0.351954	3.22974e-148	2.26082e-147	-0.83543	0.0544713	0.0953248	-0.0810224	1.61337e-43	2.50969e-43	0.534198	5.92413e-45	1.03672e-44	-0.541822
MIRA	0.518308	0.558178	-0.0273772	4.82604e-06	5.63038e-06	-0.192012	0.0004826	0.00067564	0.147146	2.02392e-05	3.54187e-05	-0.179213	9.78635e-26	1.71261e-25	-0.423504	0.00826172	0.0192773	0.111611	4.82144e-132	3.37501e-131	0.806214	0.000224625	0.000262063	-0.153688
Ray Meta	4.11866e-05	9.61022e-05	0.214648	0.0101499	0.0101499	-0.135521	1.15995e-05	2.70654e-05	0.229143	1.30441e-05	2.60883e-05	0.22784	4.79845e-06	5.16756e-06	-0.23871	0.00010849	0.000506288	0.202871	8.48248e-187	1.18755e-185	0.880364	3.22385e-45	6.44771e-45	0.543205
SOAPdenovo2	0.0811133	0.103235	-0.0817702	1.71619e-58	6.00667e-58	-0.660553	0.0515338	0.055498	-0.0912372	6.4332e-10	1.8013e-09	0.284171	0.126414	0.126414	-0.0716784	0.70919	0.70919	0.0175114	6.6707e-26	7.78248e-26	-0.420409	4.82502e-47	1.68876e-46	-0.552582
SPAdes	3.17503e-20	1.48168e-19	-0.373017	1.7459e-90	1.22213e-89	-0.715803	1.10073e-09	1.54103e-08	-0.2519	2.21884e-15	1.03546e-14	-0.324079	5.84456e-108	1.63648e-107	-0.75948	2.55666e-05	0.000178966	-0.175496	1.62384e-72	5.68342e-72	0.658947	3.65222e-51	2.55655e-50	-0.572722
SPAdes meta	8.23286e-06	2.3052e-05	0.18751	1.72721e-20	3.02261e-20	-0.37888	0.011368	0.0144684	-0.107085	0.191679	0.223626	0.0553534	5.31739e-83	1.24073e-82	-0.69898	0.0621188	0.0966292	-0.0790243	2.19109e-53	5.11253e-53	0.583031	1.73296e-58	2.42614e-57	-0.60539
SPAdes sc	0.628026	0.628026	0.0204265	3.02141e-36	6.04283e-36	-0.494922	0.000388307	0.00067564	-0.14876	0.911807	0.911807	-0.00467003	4.71541e-123	2.20052e-122	-0.792582	0.169234	0.215389	-0.0579124	7.09506e-51	1.41901e-50	0.571357	6.03933e-48	2.81836e-47	-0.557113
SPAdes sc careful	0.142555	0.166314	-0.0617127	3.90839e-48	9.11957e-48	-0.560493	0.000452175	0.00067564	-0.146959	0.909031	0.911807	-0.00481336	2.20049e-120	7.70172e-120	-0.786979	0.157313	0.215389	-0.0595207	1.70034e-55	4.76096e-55	0.592492	1.21385e-46	3.39879e-46	-0.550549
Velvet	0.0301961	0.0422745	-0.0962764	1.80251e-16	2.80391e-16	-0.354631	0.000140138	0.000280276	-0.168323	4.76822e-08	1.11259e-07	0.239528	4.62776e-21	7.19874e-21	-0.401501	0.333598	0.389197	-0.0430275	1.90683e-42	2.66955e-42	0.528371	9.17737e-06	1.16803e-05	0.184278
	mismatch vs Repeat total
	pval	padj	Corr coeff
ABySS (k-mer 127)	0.407403	0.438742	0.0391923
ABySS (k-mer 63)	0.0843028	0.0983532	0.0804874
CLC	0.000148592	0.00101982	0.158648
Geneious	0.726068	0.726068	-0.0179835
IDBA UD	0.000286446	0.00101982	0.152316
MEGAHIT	0.00116329	0.00203576	0.136417
MIRA	0.0701385	0.0892672	0.0766566
Ray Meta	0.00759927	0.010639	0.140674
SOAPdenovo2	0.000410539	0.00114951	0.164778
SPAdes	0.000229091	0.00101982	0.153883
SPAdes meta	0.0033131	0.00515371	0.124134
SPAdes sc	0.000606317	0.00121263	0.143817
SPAdes sc careful	0.000291378	0.00101982	0.151733
Velvet	0.000514952	0.00120155	0.153697

### Sheet: Supplementary Table 2
	Lm GF vs Abun			Lm GF vs Repeat total			Lm GF vs Genome Abundance + Repeat total
	Pval Abun	Adj R2	estimate	Pval Rep	Adj R2	estimate	Pval Abun	estimate	Pval Rep	estimate	Adj R2	Sum R2P1 +R2P2
abyss127	0.051688	0.00488284	0.0976445	0.452103	-0.000760382	0.0803161	0.0383781	0.104965	0.300184	0.111462	0.00501434	0.00412246
abyss63	2.61213e-05	0.0288688	0.228191	0.0664978	0.00415145	0.212994	6.13427e-06	0.246994	0.013087	0.286283	0.0376418	0.0330203
clc	9.60766e-42	0.273821	0.296588	0.0104383	0.00971591	-0.12861	1.9182e-40	0.293868	0.339142	-0.0414132	0.273713	0.283537
geneious	1.18575e-13	0.0905169	0.453888	0.084053	0.00348205	0.22982	7.67888e-15	0.478304	0.00363073	0.371743	0.102376	0.0939989
idba_ud	1.9702e-15	0.103301	0.199232	0.0649767	0.00421815	-0.100968	8.36275e-15	0.196428	0.415189	-0.0426831	0.102774	0.10752
megahit	2.21038e-09	0.0592443	0.12907	0.262892	0.000448039	-0.0521276	4.13255e-09	0.128143	0.757233	-0.0141049	0.0577493	0.0596923
mira	7.11323e-66	0.402052	0.43917	0.00135633	0.0161387	-0.196491	5.85605e-64	0.434737	0.160276	-0.0674955	0.403075	0.418191
ray	1.27126e-122	0.621665	1.10181	0.00159346	0.0156256	-0.391016	2.11389e-120	1.09751	0.397487	-0.0653597	0.621477	0.63729
SOAPdenovo2	3.58381e-43	0.282115	-0.686929	0.969222	-0.00175177	-0.00443457	4.02705e-44	-0.70088	0.0304451	-0.2124	0.286755	0.280364
spades	2.21553e-40	0.265818	0.235282	0.0226677	0.00733999	-0.092195	2.83879e-39	0.233782	0.515226	-0.0228268	0.265076	0.273158
spades_meta	1.0946e-19	0.133235	0.240696	0.0493929	0.00501582	-0.114571	5.9852e-19	0.237806	0.422706	-0.044009	0.132693	0.138251
spades_sc	1.11196e-21	0.14694	0.218285	0.0344303	0.00608319	-0.106518	7.61816e-21	0.215488	0.365508	-0.0425778	0.14667	0.153023
spades_sc_careful	4.69648e-29	0.195886	0.24394	0.0199416	0.00772897	-0.113574	5.08746e-28	0.241181	0.34273	-0.0420109	0.195747	0.203615
velvet	6.24261e-29	0.195088	0.492112	0.014556	0.00869102	-0.240947	7.79443e-28	0.485753	0.279595	-0.0968134	0.19533	0.203779

### Sheet: Supplementary Table 3
	total repeats vs GF*			Inverted repeaats vs GF*			Palindromic repeats vs GF*			Tandem repeats vs GF*			repeat total vs Num cont
	pval	padj	Corr coeff	pval	padj	Corr coeff	pval	padj	Corr coeff	pval	padj	Corr coeff	pval	padj	Corr coeff
ABySS (k-mer 63)	0.571627	0.666898	-0.0236998	0.555993	0.555993	0.0246693	0.128529	0.223229	-0.0636262	0.737931	0.860554	-0.0140201	4.20967e-05	6.54837e-05	0.170367
ABySS (k-mer 127)	0.385338	0.49043	0.0363647	0.212525	0.24905	0.0522038	0.666743	0.666743	-0.0180432	0.375943	0.478473	0.0370886	8.16455e-05	0.000114304	0.163962
CLC	1.74766e-05	0.000244672	-0.178525	0.00330941	0.0154439	-0.122625	0.034165	0.159437	-0.0885826	2.76257e-05	0.00038676	-0.174322	5.64751e-09	3.31298e-08	0.240573
Geneious	0.771209	0.830533	-0.0121849	0.10424	0.163274	-0.0679995	0.121379	0.223229	-0.0648411	0.971052	0.971052	0.00152065	0.000600644	0.000764456	0.143045
IDBA UD	0.00163181	0.00253837	-0.131431	0.209527	0.24905	-0.0525473	0.250282	0.291996	-0.0481473	0.00191372	0.0029769	-0.129492	7.62837e-07	1.52568e-06	0.204995
MEGAHIT	0.00214369	0.00300116	-0.128096	0.231261	0.24905	-0.0501322	0.194679	0.247773	-0.0543033	0.00216581	0.00303214	-0.127969	7.09925e-09	3.31298e-08	0.239037
MIRA	4.99666e-05	0.000349767	-0.168733	1.36945e-06	1.91723e-05	-0.200315	0.0033641	0.0411914	-0.122414	0.000114966	0.000738009	-0.160557	0.001333	0.00155517	0.133854
Ray Meta	0.000592519	0.00138254	-0.143198	7.52498e-05	0.000526749	-0.164764	0.00588449	0.0411914	-0.115026	0.00168719	0.0029769	-0.131027	0.170766	0.170766	-0.0573503
SOAPdenovo2	0.970868	0.970868	0.00153032	0.0108647	0.030421	0.106427	0.120089	0.223229	0.0650662	0.799086	0.860554	-0.0106655	1.32466e-06	2.31816e-06	0.200584
SPAdes	0.000238582	0.000668031	-0.153055	0.00866091	0.0303132	-0.109672	0.0700663	0.223229	-0.0757987	0.000231842	0.000811448	-0.153356	1.5368e-06	2.39057e-06	0.19938
SPAdes meta	0.00108461	0.00209514	-0.136286	0.220436	0.24905	-0.0513137	0.159449	0.223229	-0.0589043	0.00169244	0.0029769	-0.130989	1.00211e-07	2.33825e-07	0.220442
SPAdes sc	0.000235478	0.000668031	-0.153193	0.104962	0.163274	-0.0678586	0.154406	0.223229	-0.0596238	0.000342081	0.000957827	-0.149223	1.4371e-08	5.02985e-08	0.234236
SPAdes sc careful	0.000116135	0.000541963	-0.160456	0.0464645	0.0987662	-0.0832916	0.141048	0.223229	-0.0616195	0.000158145	0.000738009	-0.157322	5.85584e-08	1.63964e-07	0.224347
Velvet	0.00119722	0.00209514	-0.135126	0.0493831	0.0987662	-0.0822127	0.526252	0.566733	-0.0265513	0.00181238	0.0029769	-0.130157	0.00327964	0.00353193	0.122741

### Sheet: Supplementary Table 4
(A)	Genome recovery and fragmentation ranking table (Simulated Virome)
	assembler	total aligned	genfrac	gen rank	num rank	avg rank
	SPAdes	8230	72.273	1	2	1.5
	SPAdes meta	7419	68.138	6	1	3.5
	SPAdes sc	9506	68.854	3	5	4
	CLC	9152	68.601	5	4	4.5
	MEGAHIT	10083	69.665	2	7	4.5
	IDBA UD	8999	66.146	7	3	5
	SPAdes sc careful	9724	68.645	4	6	5
	MIRA	27600	65.873	8	8	8
(B)	Accuracy ranking table (Simulated Virome)		Count per 100kb			Count / #GF>50%			Ranks
	assembler	#Genomes GF>50%	Indels	mismatches	misassemblies	Indels	mismatches	misassemblies	Indels	mismatches	misassemblies	avg rank gf50	Final rank
	Velvet	279	2.48276	63.6882	0.0315582	0.00889879	0.228273	0.000113112	1	3	4	2.66667	1
	ABySS (k-mer 63)	260	2.86416	66.8525	0.0244989	0.011016	0.257125	9.42265e-05	4	4	2	3.33333	2
	IDBA UD	396	4.21755	113.526	0.0390764	0.0106504	0.286683	9.86777e-05	3	5	3	3.66667	3
	MEGAHIT	421	4.90291	132.198	0.0319149	0.0116459	0.314009	7.58073e-05	6	7	1	4.66667	4
	Ray Meta	228	2.25398	51.2489	0.0417827	0.00988589	0.224776	0.000183258	2	2	10	4.66667	5
	ABySS (k-mer 127)	234	2.61714	46.2149	0.0759219	0.0111843	0.1975	0.000324453	5	1	12	6	6
	CLC	422	5.0622	150.861	0.0582011	0.0119957	0.35749	0.000137917	8	9	7	8	7
	SPAdes	457	5.3426	131.67	0.12478	0.0116906	0.288118	0.000273042	7	6	11	8	8
	SPAdes sc careful	410	5.91396	132.332	0.065371	0.0144243	0.322761	0.000159442	9	8	8	8.33333	9
	SPAdes meta	423	9.07324	212.11	0.0519713	0.0214497	0.501442	0.000122864	12	12	5	9.66667	10
	SPAdes sc	420	6.68	159.083	0.0672566	0.0159048	0.378769	0.000160135	10	10	9	9.66667	11
	SOAPdenovo2	128	29.7814	79.8523	0.0175439	0.232668	0.623846	0.000137061	14	13	6	11	12
	MIRA	464	8.45247	218.398	0.323792	0.0182165	0.470686	0.000697829	11	11	13	11.6667	13
	Geneious	311	22.4388	366.783	0.497382	0.0721506	1.17937	0.0015993	13	14	14	13.6667	14

### Sheet: Supplementary Table 5
	ABySS (k-mer 63)	ABySS (k-mer 127)	CLC	Geneious	IDBA UD	MEGAHIT	MetaVelvet	MIRA	Ray Meta	SOAPdenovo2	SPAdes	SPAdes meta	SPAdes sc	SPAdes sc careful	Velvet	VICUNA
Number of contigs	61	56	1299	65	12	13	26	89	12	23	14	14	1527	15	26	5385
KC821625	1	1	2	1	1	1	0	4	1	1	1	1	1	1	0	98
KC821629	1	0	1	1	1	1	4	22	1	8	1	1	1	1	4	2
KF302033	0	0	1	1	1	1	1	1	1	1	1	1	1	1	1	1
KF302034	0	0	1	1	1	1	1	2	1	1	1	1	1	1	1	74
KF302035	1	1	144	1	1	1	1	29	1	3	1	1	1	1	1	1
KF302036	0	0	1	1	1	1	5	1	1	1	1	1	1	1	5	45
KF302037	0	0	1	1	1	1	1	1	1	1	1	1	1	1	1	49
NC_001330	1	0	1	1	1	1	0	1	1	1	1	1	1	1	0	10
NC_001422	1	1	1	1	1	1	0	1	1	1	1	1	1	2	0	3
NC_021790	2	1	1	1	1	2	3	6	1	1	2	2	2	2	3	1
NC_021794	1	1	1	1	1	1	4	2	1	1	1	1	1	1	4	86
NC_021796	1	1	1	1	1	1	6	19	1	1	2	2	2	2	6	46
Contigs unaligned	52	50	1143	53	0	0	0	0	0	2	0	0	1513	0	0	4969

### Sheet: Supplementary Table 6
	ABySS (k-mer 63)	ABySS (k-mer 127)	CLC	Geneious	IDBA UD	MEGAHIT	MetaVelvet	MIRA	Ray Meta	SOAPdenovo2	SPAdes	SPAdes meta	SPAdes sc	SPAdes sc careful	Velvet	VICUNA
Number of contigs	69	139	505	30	12	14	24	157	13	27	13	14	607	14	24	15
KC821625	1	1	1	2	1	1	0	8	1	1	1	1	1	1	0	1
KC821629	1	1	1	1	1	1	4	5	1	8	1	1	1	1	4	1
KF302033	0	0	1	1	1	1	1	1	1	1	1	1	1	1	1	1
KF302034	0	0	1	1	1	1	1	1	1	1	1	1	1	1	1	1
KF302035	1	1	44	3	1	1	1	14	1	1	1	1	1	1	1	4
KF302036	0	0	1	1	1	1	2	1	1	1	1	1	1	1	2	1
KF302037	1	0	1	1	1	1	1	1	1	1	1	1	1	1	1	2
NC_001330	1	1	1	1	1	1	3	0	1	0	1	1	1	1	3	1
NC_001422	0	0	1	3	1	2	1	26	1	0	1	1	1	1	1	1
NC_021790	2	2	1	1	1	2	3	1	1	6	1	2	2	2	3	1
NC_021794	1	0	1	1	1	1	2	1	1	2	1	1	1	1	2	1
NC_021796	1	1	1	1	1	1	5	4	2	3	2	2	2	2	5	1
not_aligned	60	132	450	14	0	0	0	94	0	2	0	0	593	0	0	0
